# SCancerRNA: Expression at the Single Cell Level and Interaction Resource of Non-coding RNA Biomarkers for Cancers

**DOI:** 10.1101/2023.09.26.559661

**Authors:** Hongzhe Guo, Liyuan Zhang, Xinran Cui, Liang Cheng, Tianyi Zhao, Yadong Wang

**Affiliations:** Department of Computer Science, Harbin Institute of Technology, Harbin 150001, China; Molecular Biology Centre, Harbin Medical University, Harbin 150001, China; School of Medicine and Health, Harbin Institute of Technology, Harbin 150001, China

**Keywords:** Non-coding RNA, Biomarker, Cancer, Single cell, Interaction network

## Abstract

Non-coding RNAs (ncRNAs) participate in multiple biological processes associated with cancer as tumor suppressors or oncogenic drivers. Due to their high stability in plasma, urine, and many other fluids, ncRNAs have the potential to serve as key biomarkers for early diagnosis and screening of cancers. During cancer progression, tumor heterogeneity plays a crucial role, and it is particularly important to understand the gene expression patterns of individual cells. With the development of single-cell RNA sequencing (scRNA-seq) technologies, uncovering gene expression in different cell types for human cancers has become feasible by profiling transcriptomes at the cellular level. However, a well-organized and comprehensive online resource that provides access to the expression of genes corresponding to ncRNA biomarkers in different cell types at the single cell level is not available yet. Therefore, we developed the SCancerRNA database to summarize experimentally supported data on long ncRNA (lncRNA), microRNA (miRNA), piwi-interacting RNA (piRNA), small nucleolar RNA (snoRNA), and circular RNA (circRNA) biomarkers, as well as data on their differential expression at the cellular level. Furthermore, we collected biological functions and clinical applications of biomarkers to facilitate the application of ncRNA biomarkers to cancer diagnosis, as well as monitoring of progression and targeted therapies. SCancerRNA also allows users to explore interaction networks of different types of ncRNAs, and build computational models in the future. SCancerRNA is freely accessible at http://www.scancerrna.com/BioMarker.
