## Supplementary Table 2 for "SCancerRNA: Expression at the Single Cell Level and Interaction Resource of Non-coding RNA Biomarkers for Cancers"

### Sheet: Sheet1
Supplementary Table 2 Experimentally supported biological functions and clinical applications of the five types of noncoding RNA biomarkers
Function		lncRNA	miRNA	circRNA	snoRNA	piRNA
Biological Function	Cell proliferation/cell growth	2479	38	136	17	12
	Apoptosis/autophagy	2686	9	60	9	7
	EMT	1052	6	17	5	3
Clinical Application	Circulating	1152	134	8	0	10
	Survival	4223	42	61	38	19
	Recurrence	294	7	5	3	4
	Migration/metastasis	3150	85	159	18	22
