## Supplementary Table 1 for "SCancerRNA: Expression at the Single Cell Level and Interaction Resource of Non-coding RNA Biomarkers for Cancers"

### Sheet: Sheet1
Supplementary Table 1 Tissue distribution of ncRNA biomarkers collected in SCancerRNA
Tissue	lncRNA	miRNA	circRNA	snoRNA	piRNA
Bladder	274	5	10	0	1
Blood	296	8	4	0	1
Bone	333	12	11	0	0
Brain	625	1	4	1	0
Breast	761	26	14	14	9
Cervix	356	4	10	1	0
Colorectal	873	54	14	6	11
Endometrium	87	0	1	0	0
Head & Neck	520	3	19	0	0
Kidney	233	3	10	8	8
Liver	1101	15	29	7	0
Lung	1086	19	27	13	2
Lymph	44	2	1	0	1
Ovary	349	11	12	0	0
Pancreas	287	2	2	0	0
Prostate	349	21	2	2	0
Skin	108	0	1	0	0
Stomach	856	36	37	2	11
Testis	10	0	0	0	0
Thyroid	257	5	8	0	2
Uterus	2	0	0	0	0
Other	499	23	7	0	1
Note: lncRNA, long non-coding RNA; miRNA, microRNA; circRNA, circular RNA; snoRNA, small nucleolar RNA; piRNA, piwi-interacting RNA.
